# Precise characterization of somatic complex structural variations from paired long-read sequencing data with nanomonsv

**DOI:** 10.1101/2020.07.22.214262

**Authors:** Yuichi Shiraishi, Junji Koya, Kenichi Chiba, Ai Okada, Yasuhito Arai, Yuki Saito, Tatsuhiro Shibata, Keisuke Kataoka

## Abstract

We present our novel software, nanomonsv, for detecting somatic structural variations (SVs) using tumor and matched control long-read sequencing data with a single-base resolution. The current version of nanomonsv includes two detection modules, Canonical SV module, and Single breakend SV module. Using paired long-read sequencing data from three cancer and their matched lymphoblastoid lines, we demonstrate that Canonical SV module can identify somatic SVs that can be captured by short-read technologies with higher precision and recall than existing methods. In addition, we have developed a workflow to classify mobile element insertions while elucidating their in-depth properties, such as 5’ truncations, internal inversions, as well as source sites for 3’ transductions. Furthermore, Single breakend SV module enables the detection of complex SVs that can only be identified by long-reads, such as SVs involving highly-repetitive centromeric sequences, and LINE1- and virus-mediated rearrangements. In summary, our approaches applied to cancer long-read sequencing data can reveal various features of somatic SVs and will lead to a better understanding of mutational processes and functional consequences of somatic SVs.
