## Supplementary Data 2 for "Precise characterization of somatic complex structural variations from paired long-read sequencing data with nanomonsv"

Sample_Name	Validation_ID	Chr_1	Pos_1	Dir_1	Chr_2	Pos_2	Dir_2	Inserted_Seq	SV_Class	Insert_Type	Is_shortSV	Primer_Left_Sequence	Primer_Right_Sequence	Is_Validated
COLO829	DEL_1	chr1	207807884	+	chr1	207841473	-	---	Deletion	None	Detected	GCAGTATCCTACCAGGCACC	AACAGCTCCAGTGGGATGTG	TRUE
COLO829	DEL_2	chr16	58590641	+	chr16	58629422	-	---	Deletion	None	Detected	TCCATCCTGGATGAGGGAGT	GTTAACCGAAGAGGGGGTCG	TRUE
COLO829	DEL_3	chr16	78894742	+	chr16	79061109	-	T	Deletion	None	Detected	AATGTGTCGAGGGAGCAAGG	AGTCAAGTCAGGCTTTCGGG	TRUE
COLO829	DEL_4	chr20	15019976	+	chr20	15033196	-	---	Deletion	None	Detected	GTGGGTGGCAGGTTTGTCTA	TTCATTCCCCATCGTTGGCA	TRUE
COLO829	DEL_5	chr3	60147026	+	chr3	60218815	-	---	Deletion	None	Detected	AACTTCCTACCATGCGTCCG	TTTCCAAGAGTCCAGTGGCC	TRUE
COLO829	DEL_6	chr7	57403872	+	chr7	57436403	-	---	Deletion	None	Detected	GCCTTTCGCTGTGACGTTTT	CAGGGACCCCTAAGCTGTCT	TRUE
COLO829	DEL_7	chr9	28034300	+	chr9	28157694	-	---	Deletion	None	Detected	TAACAACGCAGCTCCTTTGC	GTGACTCTTCCCTGAGACCG	TRUE
COLO829	DEL_8	chrX	31178825	+	chrX	31198084	-	---	Deletion	None	Detected	AGAGGTGAAGACGTCCCCTT	CACCTGTAGGACCAGCGTTT	TRUE
COLO829	DEL_9	chrX	31283089	+	chrX	32020633	-	CATTATTATAA	Deletion	None	Detected	ACCCTTTGATGACACCGGTT	GCAGTTCCGGAAGTTGAACG	TRUE
COLO829	DUP_1	chr1	224458901	-	chr1	224612418	+	CAAAACTTACTATAGCAGTTCTGTGAGCTGCTCTAGC	Duplication	None	Detected	ATCAGGGTTTCGGCCTTCTG	AGCAGGACCAGGTAAATGGC	TRUE
COLO829	DUP_2	chr8	130235871	-	chr8	130262399	+	---	Duplication	None	Detected	CAGATGTGGGCTTTCGTCCT	AAAAAGGGAGTACCGGCTGG	TRUE
COLO829	INV_1	chr3	24523618	-	chr3	24524688	-	---	Inversion	None	Detected	GCCCAAGACCAATCTGAAAGC	TTGGTTCCTGGTCGTGAGTG	TRUE
COLO829	INV_2	chr3	26622430	+	chr3	26623008	+	---	Inversion	None	Detected	GAGCACAGTACTCAGCACCC	ATTGACTGAGCCGACTGCAT	TRUE
COLO829	INV_3	chr7	126458437	-	chr7	126527387	-	---	Inversion	None	Detected	TCCTGCATCCTAAGATTGCCA	CAGCTGTACCTTGTCTCCTGA	TRUE
COLO829	TRA_1	chr3	26390429	-	chr6	26193811	-	---	Translocation	None	Not detected	AGAAAGCTAGAGGGCCCGTA	TGTAGCCTTCCAACTGCAGG	TRUE
H2009	DEL_1	chr16	61451796	+	chr16	61460285	-	---	Deletion	None	Detected	AAAACTGGGGACATCACGCT	TCACAAGCACACGTCTTCCA	TRUE
H2009	DEL_10	chr4	167648468	+	chr4	167649601	-	---	Deletion	None	Detected	GAAAACAGGAGTCGAGCCGA	TTTCCCATAGCTGGCCAGTG	TRUE
H2009	DEL_11	chr4	47235444	+	chr4	47236850	-	---	Deletion	None	Detected	AAATCTAGGTTCCCAGGCGC	TCCCTGGTGCAAAGTATGTGA	TRUE
H2009	DEL_12	chr5	11204430	+	chr5	11206537	-	---	Deletion	None	Detected	TGCCCTAAAATCCGCTGCTT	CCTGCACTCACCACACGATA	TRUE
H2009	DEL_13	chr5	167892378	+	chr5	167893877	-	---	Deletion	None	Detected	CCCAACTCATATGCAGGCCT	GTGCTGGTTTGGCCTGATTG	TRUE
H2009	DEL_14	chr5	2975941	+	chr5	2982655	-	ATATAAA	Deletion	None	Detected	TCCAACTGATGACCCAGGGA	TCAGGATCAGGAGCAACTGC	TRUE
H2009	DEL_15	chr7	27874855	+	chr7	27878808	-	---	Deletion	None	Detected	GCAGAGGGAGCTGTCATGTT	TCTCATGTGGGCCAGTTGAC	TRUE
H2009	DEL_16	chr7	67665893	+	chr7	67665896	-	TTTTTTTTTTTTTTTTTTTTTTTTTTTATTATACTCTAAGTTTCAGGGTACATGTGCACATTGTGCAGGTTAGTTACATATGTATGTTTTAGTTTTTTTA	Deletion	Solo_L1	Not detected	CTTGGCTAGTCAGGTGGCTT	ACCTGTCAACGTTGGAACCA	FALSE
H2009	DEL_17	chr7	73820435	+	chr7	73834395	-	---	Deletion	None	Detected	GAAGTCACCCTGTACAGCCC	AATGGGACCTCCGAACCAAC	TRUE
H2009	DEL_2	chr17	3481345	+	chr17	3485509	-	---	Deletion	None	Detected	ATGTGAGCCCCTAAGTGACT	CACTCCGGACAAGCTCATGA	TRUE
H2009	DEL_3	chr19	1200897	+	chr19	1206163	-	---	Deletion	None	Detected	ATTACAGGCTGCGAGCTACC	GGCCCACGGACAAGTATGAA	FALSE
H2009	DEL_4	chr19	35189002	+	chr19	35197764	-	---	Deletion	None	Detected	TTCTCCGTGCAGTCGAGAAG	ATGGCCGGGAATTCAGTGTT	TRUE
H2009	DEL_5	chr2	116592540	+	chr2	116597101	-	---	Deletion	None	Detected	ACAAGAGCTAGTCTAGATCCCAGA	TATCTCAGGACCAACTGCGC	TRUE
H2009	DEL_6	chr2	214751247	+	chr2	214756663	-	---	Deletion	None	Detected	AGTCCACGGAAAGGCTTCAG	CCCCTTGAGTCCGTGAAGTC	TRUE
H2009	DEL_7	chr20	16269606	+	chr20	23071991	-	---	Deletion	None	Detected	AACCTTGGGAGATGTGCCAC	ATCCACTGCCGGTTGCTTTA	TRUE
H2009	DEL_8	chr20	53994648	+	chr20	53997731	-	---	Deletion	None	Detected	AGCAGATGTAGGGGGCAAAC	GGAGGGCGAAGAGTGAAGAC	TRUE
H2009	DEL_9	chr3	81274327	+	chr3	81275540	-	---	Deletion	None	Detected	TGGATAGGGCCAGGCTACAA	TGCTCTTCGTAAGGCACTGT	TRUE
H2009	DUP_1	chr15	34761140	-	chr15	35129532	+	---	Duplication	None	Detected	AGCACAAAATCCATGGACCG	ACTCCCTTCTTATTGCGGGT	TRUE
H2009	DUP_2	chr3	60039022	-	chr3	60139064	+	---	Duplication	None	Detected	TGCCAAAGCCCCATGTATGA	CCAAAAGCCCGATGTCTCCT	TRUE
H2009	DUP_3	chr6	101115619	-	chr6	101591472	+	---	Duplication	None	Detected	GATGTCACCACCACCCAAGT	TACCCTCCCCACATGCAGAT	TRUE
H2009	INS_1	chr10	107440056	+	chr10	107440057	-	TCTTTTAGATATTTTTTTTTTTTTTTTTTTTTTTTTATTATTATTATTATTATTATTTTTATTATACTCTAAGTTTTAGGGTACATGTGGGAATACTATGCAGCCATAAAAATGATGAGTTCATATCCTTTGTAGGGACATGGATGAAATTGGAAACCATCATTCTCAGTAAACTAT	Insertion	Solo_L1	Detected	AACCTTGCTGCCTTGCTAAA	ACTCCCCATCAAGACTTATCAACA	TRUE
H2009	INS_10	chr14	97936451	+	chr14	97936452	-	TTTTTTACAGATGAGTAAATGGACGTTTAGAAATTTTAATCAATAAGTTTCAAGTGGTGAACTGGTATTCAAATCTAGATATAATTTCACAGATCAACTTCAGCAATGTGGATTTTCACATATTTAAAATTAATAAATTCCAAATAGATGATATTTTATTGTACTTTTAGTGAATTGGGTTAAATTAAAAGTGGTTGGCCATGGTCCTGCTTTGTAGACATTTTCTCTGAACATAGTTCCTCTTCATGGTCTCCATGTAGAAAACATTTAAAATCCAGTAAATTGAATAAAATTTAAATTACATCATCATTGTTTATATCATTTCTATGGAAAAATGAAGGAATGACTGCAGACATAAAACCCATAAACTGCATACAAACA	Insertion	Orphan_L1	Detected	GTTTCCTAGGGTGGCTGCTT	ACCCCATCGAAACTCTAATCAA	TRUE
H2009	INS_11	chr15	60155819	+	chr15	60155820	-	TTCATTTTTTTTTTTTTTTTTTTTTTTTGTCTTTTCTTTCTCAATATTTTATTGCAAAAGCAGAAGTTCTCAACTTTGCAGAAGTCCAGTTTATCAGTTTTTTTTTTTTTTTTTTTTTTTTTTTTTTTTTTTTTATTATACTCTAAGTT	Insertion	---	Partially detected	CAGCGCAAGTTCGAGTTCAG	GAAGTGGCCGAACTGACAGA	TRUE
H2009	INS_12	chr16	60443081	+	chr16	60443082	-	GGTGTATACCCCTTTTTTTTTTTTTTTTTGGATGTATATGTCTTTATTTCTCTTAAGTAAACACCTAGGAGTAGGGTTATAGGTCTATGGTAAACATATGTTTAACTTTTTTTTTTTTTTTTTTTTGCCAATTAAGAATTTATTTTTTTTTTTTTTATACTTTAAGTTTTAGGGTACATGTGCACATTGTGCAGGTTAGTTACATATGTATAAATGTGCCATGCTGGTGCGCTGCACCCACTAACTCGTCATCTAGCATTAGGTATATCTCCCAATGCCACCCTCCCCCCTCCCCCACCCCCACCACAGTCCCCAGAGTGTGATATTCCCTTCCTGTGACCATGTGATCTCATTGTTCAATTCCCACCTATGAGTGAGAATATGCAGTGTGTTTGGTTT…	Insertion	Partnered_L1	Not detected	AGGCCATGGCATACACTGAA	ACTTGGGGTCATTGAATCCACT	FALSE
H2009	INS_13	chr16	62942662	+	chr16	62942664	-	TTTTTTTTTTTTTTTTTTTTTTTTTTTTTTTTTTTTATTATACTCTAAGTTTCAGGGTACATGTGCACATTGTGCAGGTTAGTTACATATGTATACATGTGCCATGCTGGTGCGCTGCACCCACTAATGTGTCA	Insertion	Solo_L1	Detected	AGGTTGTCTGTTTACCCGGTC	TGCTTTATACCATGGCCTCCT	TRUE
H2009	INS_14	chr17	55079260	+	chr17	55079263	-	TTTTTTTTTTTTTTTTTTTTTTTTTTTTTTTTTTTTTTTAATTTTTTTTTTTTATTATACTCTAAGTTTTAGGGTACATGTGCACATTGTGCAGTTTAGTTACATATGTATACATGTGCCATGCTGGTGCGCTGCACCCACTAACGTGTCATCTAGCATTAGGTATATCTCCCAATGCTATCCCTCCCCTCCCCCCAACCCCACCACAGTCCCCAGAGTGTGATATTCCCCTTCCTGTGTCCATGTGATCTCATTGTTCAATTCCCACCTATGAGTGAGAATATGCGGTGTTTGGT	Insertion	Solo_L1	Not detected	GGAGAATATACCTCGATTGTCTCA	GGCAGCTATTATGAGAGCAGA	TRUE
H2009	INS_15	chr17	79615250	+	chr17	79615251	-	AAAACAAAGACATTTGCTTTTGTTCTTGCGATAGTTTACTGAGAATGATGGTTTCCAATTTCATCCATGTCCCTACAAAGGATATGAACTCATCATTTTTTATGGCTGCATAGTATTCCATGGTGTATATGTGCCACATTTTCTTAATCCAGTCTATCATTGTATACATATGTAACTAACCTGCACAATGTGCACATGTACCCTGAAACTTAGAGTATAATAAAAAAAAAAAAAAAAAAAAAAAA	Insertion	Solo_L1	Not detected	AAGCGTGCCTTCAAAAGCTG	TCCCTGCCCGCTTACTAGAT	TRUE
H2009	INS_16	chr18	6638462	+	chr18	6638463	-	GACTTTTTCTTTTTTTTTTTTTTTTTTTTTTTTTTTTTTTTTTTACAGATGAGTAAATGGACGTTTAGAAATTTTAATCAATAAGTTTCCAAGTGGTGAACTGGTATTCAAATCTAGATATAATTTCACAGATCAACTTCAGCAATGTGGATTTTCACATATTTAAAATTAATAAATTCCAAATAGATGATATTTTATTGTACTTTTAGTGAATTGGGTTAAATTAAAAGTGGTTGGCCATGGTCCTGCTTTGTAGACATTTTCTCTGAACATAGTTCCTCTTCATGGTCTCCATGTAGAAAACATTTAAAATCCAGTAAATTGAATAAAATTTAAATTACATCATCATTGTTTATATCATTTCTATGGAAAAATGAAGGAATGACTGCAGACATAAAA…	Insertion	---	Detected	TACCCCTAGCGTGAAGTCCA	ACCAGTTCACCACTTGGAAACT	TRUE
H2009	INS_17	chr2	135312424	+	chr2	135312425	-	AAAAAGTATGTGGCACATATACACCATGGAATATTATGCAGCCATAAAAAATGATGAGTTCATATCCTTTGTAGGGACATGGATGAAATTGGAAACCATCATTCTCAGTAAACTATCGCAAGAACAAAAACCAAACACCGCATATTCTCACTCATAGGTGGGAATTGAACAATGAGATCACATGGACACAGGAAGGAAATATCACACTCTGGGGACTGTGGTGGGGTCGGGGAGGGGGGAGGGATAGCATTGGGAGATATACCTAATGCTAGATGACACATTAGTGGGTGCAGCGCACCAGCATGGCACATGTATACATATGTAACTAACCTGCACAATGTGCACATGTACCCTAAAACTTAGAGTATAATAATAAAAAAAAATATGCTATAGTGAATG…	Insertion	Partnered_L1	Detected	TGCACACTACCATGTCTGGAC	GACGAGTGTCACCCCTCTTG	TRUE
H2009	INS_18	chr2	182504057	+	chr2	182504058	-	TGACACTCATTCTTTTTTTTTTTTTTTTTTTTTTTTTTTTTTTTTTTTTTATTATTATACTCTAAGTTTTAGGGTACATGTGCACATTGTGCAGGTTAGTTACATATGTATACATGTGCCATGCTGGTGCGCTGCACCCACTAATGTGTCATCTAGCATTAGGTATATCTCCCAATGCTATCCCTCCCCCTCCCCGACCCCACCACAGTCCCCAAAGTGT	Insertion	Solo_L1	Detected	CCAAGAGTTTGTTGCTGTACCG	CAGCGTGAGTCACACTATGGT	TRUE
H2009	INS_19	chr2	192097206	+	chr2	192097207	-	TTATTTTTTTTTTTTTTTTTTTTTTTTTTTTTTATTATACTCTAAGTTTTAGGGTACATGTGCACATTGTGCAGGTTAGTTACATATGTATACATGTGCTATGCTGGTGCGCTGCACCCACTAATGTGTCATCTAGCATTAGGTATATCTCCCAATGCTATCCCTCCCCTCCCCCGACCCCAACACAGTCCCCAGAGTGTGATATTCCCCTTCCTGTGTCCATGTGATCTCATTGTTCAATTCCCACCTATGAGTGAGAATATGCAGTGTTTGGTTTTTTGTTCTTGCGATAGTTTACTGAGAATGATGGTTTCAATTTCATCCATGT	Insertion	Solo_L1	Detected	AACAAAAATTAAGCGTGCACTTC	AGGAAACAAATCAACAATCAACTGGA	TRUE
H2009	INS_2	chr11	114685018	+	chr11	114685019	-	AAGAATCCAGTTGGGTCGGGGGAGGGGAGGGATAGCATTGGGAGATATACCTAATGCTAGATGACACATTAGTGGGTGCAGCGCACCAGCATGGCACATGTATACATATGTAACTAACCTGCACAATGTGCACATGTACCCTAAAACTTAGAGTATAATAAAAAAAAAAAAAAAAAAGAAAAAAAACGAAAAAAAAAAAAAAAAAAAAAAGA	Insertion	Solo_L1	Not detected	AGACTAGGAGCCAAGTTCTTCA	AAGCCATTCCGTCAGTGGTA	TRUE
H2009	INS_20	chr2	234588508	+	chr2	234588509	-	AAATTTATGTCTGCAGTCATTCCTTCATTTTTCCATAGAAATGATATAAACAATGATGATGTAATTTAAATTTTATTCAATTTACTGGATTTTAAATGTTTTCTACATGGAGACCATGAAGAGGAACTATGTTCAGAGAAAATGTCTACAAAGCAGGACCATGGCCAACCACTTTTAATTTAACCCAATTCACTAAAAGTACAATAAAATATCATCTATTTGGAATTTATTAATTTTAAATATGTGAAAATCCACATTGCTGAAGTTGATCTGTGAAATTATATCTAGATTTGAATACCAGTTCACCACTTGGAAACTTATTGATTAAAATTTCTAAACGTCCATTTACTCATCTGTAAAAAAAAAAAAAAAAAACA	Insertion	Orphan_L1	Detected	ACAGGCCTAGGGTCAATTTCC	ACCTGACTTTTGATTGGCCA	TRUE
H2009	INS_21	chr20	12670761	+	chr20	12670762	-	AAGAACATCAACACCGCATATTCTCACTCATAGGTGGGAATTGAACAATGAGATCACATGGACACAGGAAGGGGAATATCACACTCTGGGGACTGTGGTGGGGTCGGGGAGGGGGAGGGATAGCATTGGGAGATATACCTAATGCTAGATGACACATTAGTGGGTGCAGCGCACCAGCATGGCACATGTATACACATATGTAACTAACCTGCACAATGTGCACATGTACCCTAAAACTTAGAGTATAATAAAAAAAAAAAAAAAAAAAAAAAAAAAAAAAA	Insertion	Solo_L1	Partially detected	GGACCAGTGGGCAGAAGATT	GCAGAACTGGCACTGATCATC	TRUE
H2009	INS_22	chr20	47043187	+	chr20	47043189	-	TGGTTTTTCTCCATGTAGAAAACATTTAAAATCTACCACTTGGAAACTTATTGATTAAAATTTCTAAACGTCCATTTAAAAAAAAAAAAAAAAAAAAAAAAAAAAAAAAAATG	Insertion	Orphan_L1	Not detected	CCAGCAACAGAGAACCGAGT	ACATTCCCTTTCCGTGGGTC	TRUE
H2009	INS_23	chr3	39563271	+	chr3	39563272	-	AACTTAACTATTTTTTTTTTTTTTTTTTTTTTTTTTTTTTTTTTACAGCTATATCCCAATTTATTTGTGTTCCAGGATATGTGAAGAAAGACATTCACTATAGCATATTTTTTTTTTTTTATTATTATACTCTAAGTTTTAGGGTACATGTGCACATTGTGCAGGTTAGTTACATATGTATACATGTGCCATGCTGGTGCGCTGCACCCACTAATGTGTCATCTAGCATTAGGTATATCTCCCAATGCTATCCCTCCCCCTA	Insertion	Partnered_L1	Detected	GCTTCTGCTTCCACTTGAGTC	GCTGAAATGTGATAGTGCCTGC	TRUE
H2009	INS_24	chr3	74188286	+	chr3	74188287	-	TTCTTTTTTTTTTTTTTTTTTTTTTTTTTTTTTTTTTTTTTTTTTTTTTTTTTTATTATACTCTCAGTTTTAGGGTACATGTGCACATTGTGCAGGTTAGTTACATATGTATACATGTGCCATGCTGGTGCGCTGCACCCACTAATGTGTCATCTAGCATTAGGTATATCTCCCAATGCTATCCCTCCCCCTCCCCGACCCCACCACAGTCCCCAGAGTGTGATATTCCCCTTCCTGTGTCCATGTGATCTCATTGTTCAATTCCCACCTATGAGTGAGAATATGCGGTGTTTGGTTTTTTGTTCTTGCGATAGTTTACTGAGAATGATGGTTTCCAAT	Insertion	Solo_L1	Detected	TCCCTCAAATCGTCTCTGCA	ACTGTGGCTTAAAGCACCCT	TRUE
H2009	INS_25	chr5	11337730	+	chr5	11337731	-	CTCTTCTCACCCTGCCCTGCTTCCTTCAGTAATTAGTTTTGGAAAGAAAGAACTCACATAGTAAAAATGACCTGGAAACTCAAATTAAAATTTTTTTCTTGCCCACAAAAAAAAAAAAAAAAAAAAAAAAAAAAAAAAAAAAAAAGCACTACCTGCTTT	Insertion	Orphan_L1	Detected	AGCATAATGACAACATTGCGGA	AGCAACTGAGAAGTACCATGCA	FALSE
H2009	INS_26	chr5	175634876	+	chr5	175634877	-	AAAAATCAATAGCATTTCCTGCACAATGTGCACATGTACCCTAAAACTTAGAGTATAATAAAAAAATAATAATAATAATAATAATAATAAAAAAAAAAAAAAAAAAAAAAAAAAAAAAA	Insertion	---	Detected	AACACTCCACCAAGAGACTCC	GATTCTTCCAACCCACGTGC	TRUE
H2009	INS_27	chr5	3227429	+	chr5	3227430	-	AAAAAGCCATTCATATGTAACTAACCTGCACAATGTGCACATGTACCCTAAAACTTAGAGTATAATAAAAAAAAAAAAAAAAAAAAAAAAAAAAAAAAAAAAAAAAAAAAAAAA	Insertion	Solo_L1	Detected	TGGCGACATTGAGGCATTCT	TCTTTCCAACTGCTCTGCGA	TRUE
H2009	INS_28	chr9	7467549	+	chr9	7467550	-	GCCGATTCCTGTAGTAGCGGCTGTATTGCAGCCGCCTGCCGAACTGACCCGGGTCTGGGGACTGGCCCCTCTGGCGCCGTTCGGTTTCTCTTATTGCCTTCACTGAGGATGAGTCCCTTTGTGGCTCTATGTGGACCCTGCGGAATCCACGGCGCAGTTTCATCTAGCGACTGGTCACCCTTGCAATTATGGATATTTAAAGGGTCAGACAGTGTGGAGGGGAGTTCCCCTCCTCACTCCCCTTGGTGCTTGACTCCAGGAATAATTTATAAACTGTGGAATTTTTTAAATGAAGAACTTGTATTTGATATGAACTTTATAGAGCTATTTATAATTTTTTTGATTTAAGTGCCAAAAATTGTATAAAGATATATAGTTTTATACTATTGTCAGGAGGAT…	Insertion	PSD	Partially detected	TGGAAGGTAAGCCTGGGAGA	TTACAGCCTCGTTCCCGAAC	TRUE
H2009	INS_29	chr6	88169757	+	chr6	88169758	-	AAGGGGGACTGTGGTGGGGTCAGGGGAGGGGGAGGGATAGCATTGGGAGATATACCTAATGCTAGATGACACATTAGTGGGTGCAGTGCACCAGCATGGCACATGTATACATATGTAACTAACCTGCACAATGTGCACATGTACCCTAAAACTTAGAGTATAATAAAAAAAAAAAAAAAAAAAAAAAAAAAAAAAAAAAAAAAAAAGA	Insertion	Solo_L1	Detected	TGGTTGGCCATCCACTGTAC	GTGGGAGAGAAGCACGACAA	TRUE
H2009	INS_3	chr11	132031655	+	chr11	132031656	-	AATTGACACATTAGTGGGTGCAGCGCACCAGCATGGCACATGTATACATATGTAACTAACCTGCACAATGTGCACATGTACCCTAAAACTTAGAGTATAATAAAAAAAAAAAAAAAAAAAAAAAATAAAGAGAGAAAAAAAAAAAAAAAAAAAAAAAAAAAAAA	Insertion	Solo_L1	Not detected	AGTGGCTTTGACCATGGTGT	AATGAGTGGGAGGGCCTTTG	TRUE
H2009	INS_30	chr7	19578688	+	chr7	19578689	-	AAAAACATCTGCTAGAGAACACTCTGGGGACTGTGGTGGGGTCGGGGAGGGGGAGGGATAGCATTGGGAGATATACCTAATGCTAGATGACACATTAGTGGGTGCAGCGCACCAGCATGGCACATGTATACATATGTAACTAACCTGCACAATGTGCACATGTACCCTGAAACTTAGAGTATAATAAAAAAAAAAAAAAAAAAAAAAAA	Insertion	Solo_L1	Detected	TGACCCGCATCCTTTCTTGT	ACTTTGATCTATGGAGGCGCT	TRUE
H2009	INS_31	chr8	115515997	+	chr8	115515998	-	AAAAAATCTATAATATTATTATACTCTGTTTTAGGGTACATGTGCACATTGTGCAGGTTAGTTACATATGTATACATGTAACTAACCTGCACAATGTGCACATGTACCCTAAAACTTAGAGTATAATAATAAAAAAAATATGCTATAAAAAAAAAAAAAAAAAA	Insertion	Solo_L1	Not detected	TGGGTTCTGAGGCCATTATCT	TGCTATTTGTACAAAGGAAGCTCA	TRUE
H2009	INS_32	chr8	53575995	+	chr8	53575996	-	AAAAAATATTAGAAGATACAAAACTGGCCAAGGGAAGCAAAGACAATTAATAGTTCAATCTCACTTAGGACTACAGATGTAAAAAACCAAAATAAAATATTAGAAAATCAAAAAAAAAAAAAA	Insertion	Partnered_L1	Detected	ACAGCAATCAAACAGTGGGC	GCTCAACAAAAGCCTAGGTCC	TRUE
H2009	INS_33	chrX	116645028	+	chrX	116645029	-	AAGAACAATGAGATCACATGGACACAGGAAGGGAAATATCACACTCTGGGGACTGTGGTGGGGTCGGGGGAGGGGGAGGGATAGCATTGGGAGATATACCTAATGCTAGATGACACATTAGTGGGTGCAGCGCACCAGCATGGCACATGTATACATATGTAACTAACCTGCACAATGTGCACATGTACCCTAAAACTTAGAGGTATAATAATAAAAAAAAATATGCTAAAAAAAAAAAAAAAAAAAAAAAAAAAA	Insertion	Solo_L1	Detected	TGGATCTCCATCAAGTAAACCGT	TGCTATTCTTGCACCAGTCCT	TRUE
H2009	INS_34	chrX	12719525	+	chrX	12719526	-	CTTTCATACTTCTTTTTTTTTTTTTTTTTTTTTTTTTTTTTTTTTTTTTTTTTTACAGCTATCCCAATTTATTTGTGTTCCAGGATATGTGAAGAAAGACATTCACTATAGCATATTTTTTTATTATTATACTCTAAGTTTTAGGTACATGTGCACATTGTGCAGTTAGTTACATATGTATACATGTGCCATGCTGGTGCGCTTTACCCACTAATGCGTGTCATCTAGCATTAGGTATATCTCCCAATGCTATCCCTCCCCCTCCCCTGACCCCACCACAGTCCCCAGAGTGTGATATTTCCCTTCCTGTGTCCATGTGATCTCATTGTTCAATTCCCACCTATGAGTGAGAATATGTGTGTTTGGTTTTTTGTTCTTGCGATAGTTTACTGAGAATGA…	Insertion	Partnered_L1	Not detected	CATTCCCCTCACCGATCCAC	ACTGGGCCAGTTGTTCAACA	TRUE
H2009	INS_35	chr2	161681489	+	chr2	161681490	-	TTCTAATCCTAAATTTCTTTTTTTTTTTTTTTTTTTTTTTATTAAAGATATTAAAGTCTTTATTTGCCCCCATTTTATTTTCAGTAATACAGGGTAAAATGAGTAGGATTACTTGATCTGGCCATCTATGGCCATTTTATGGAATGACAAACTAAGTTCAATACTGATAGAGTTGTATTCTGTGTATACATATAATAGAGTATATACTGTGTGTATAAAAATTCAAGCATATGGAAAAACTTATTTAATCCAGTAATAAACCTTTATATTTTCTCATCAGTTTAATAATAACATTTTGCCAGTAATTGGGTATATTTTGGGAAATAGTAGAATAAAGATTTGTAGACTCTCTTACATCTCCTAAAAGAAAATTCACTAAGCATGTATGTGGAAAACATC…	Insertion	---	Detected	CCTCATTGCCACCATTTCGC	CCATAGATGGCCAGATCAAGT	TRUE
H2009	INS_4	chr11	32658458	+	chr11	32658459	-	AAGAAGCATTACCTAATGCTAGATGACACATTAGTGGGTGCAGCGCACCAGCATGGCACATGTATACATATGTAACTAACCTGCACAATGTGCACATGTACCCTGAAACTTAGAGTATAATAAAAAAAAAAAAAAAAA	Insertion	Solo_L1	Detected	ATTACCATTCCACCGTGCCA	ACCAAATCAAGTCCCAGGCT	TRUE
H2009	INS_5	chr11	54613881	+	chr11	54613882	-	TTGTTCCAGTTCTTTTTTTTTTTTTTTTTTTTTTTTTTTTTTTTTTTATTATACTCTAAGTTTCAGGGTACATGTGCACATTGTGCAGGTTAGTTACATATGT	Insertion	Solo_L1	Not detected	TCCTGAGTTCTCTAGCTACGACT	AAACCCACGGCCAACAGTAT	FALSE
H2009	INS_6	chr12	52710602	+	chr12	52710603	-	AAAGAATAGACAGATGACACATTAGTGGGTGCAGCGCACCAGCATGGCACATGTATACATATGTAACTAACCTGCACAATGTGCACATGTACCCTGAAACTTAGAGTATAATAAAAAAAAAAAAAAAAAAAAAAAAAAAAAAAAA	Insertion	Solo_L1	Detected	TGGGACCAGCATTCCAAGTC	AAGCCCTCCTAAATTGCCCC	TRUE
H2009	INS_7	chr13	39507134	+	chr13	39507135	-	AAAAATAACATGATGCATGGCACATGTATACATATGTAACTAACCTGCACAATGTGCACATGTACCCTAAAACTTAGAGTATAATAATAAAAAAAAAAATATGCAACCACATGTATACATATGTAACTAACCTGCACAATGTGCACATGTACCCTAAAACTTAGAGTATAATAATAAAAAAAATATGCAAAAAAAAAAAAAAAAAAAAAAAAAAAAAAAAAA	Insertion	Solo_L1	Not detected	TCCACACTCTGAGCTAGCCA	GGAGAAATGCCTGCAGTCCT	TRUE
H2009	INS_8	chr13	58498732	+	chr13	58498733	-	AGAAATAACGTTAAACCTAAAACCATAAAAACCCTAGAAGAAAACCTAGGCATTACCATTCAGGACATAGGCGTGGGCAAGGACTTCATGTCCAAAACACCAAAAGCAATGGCAACAAAAGACAAAATTGACAAATGGGATCTAATTAAACTAAAGAGCTTCTGCACAGCAAAAGAAACTACCATCAGAGTGAACAGGCAACCTACAACATGGGAGAAAATTTTTGCAACCTACTCATCTGACAAAGGGCTAATATCCAGAATCTACAATGAACTCAAACAAATTTACAAGAAAAAAAAACAAACAACCCCATCAAAAAGTGGGCGAAGGACATGAACAGACACTTCTCAAAAGAAGACATTTATGCAGCCAAAAAACACATGAAGAAATGCTCATCAT…	Insertion	Partnered_L1	Detected	GACCACGCCCCCTTTCTTAA	CCGTAAAAAGCGCCTGAACA	TRUE
H2009	INS_9	chr14	78312647	+	chr14	78312649	-	AAAAACAATTTTTCTAGCATTAGGTATATCTCCCATGGCACATGTATACATATGTAACTAACCTGCACAATGTGCACATGTACCCCTAAAACTTAGAGTATAATAAAAAAAAAAAAAAAAAAAAAAAAAAAAAAAA	Insertion	---	Detected	CGTGGATGCATGTTGAGTGC	ACGGACGGGCACTAAACTTA	TRUE
H2009	INV_1	chr1	153837664	+	chr1	178272646	+	GATTTTAATTGAAAAATAGTTTATTTTAA	Inversion	None	Detected	TCCAGCTAAGGTAGGGGTGG	GCTAGGTGTGTCACTTTGAGC	TRUE
H2009	INV_2	chr12	104713183	-	chr12	104722440	-	---	Inversion	None	Detected	AGGAAACACATAGCCCGGTG	TTCCAGCAACGACTCCAGAC	TRUE
H2009	INV_3	chr13	58120816	-	chr13	60186624	-	---	Inversion	None	Detected	TCTCAGCTGATTGCCTTGCA	ATCCTCACACCTTGCCTGTG	TRUE
H2009	INV_4	chr18	43112287	-	chr18	43125548	-	---	Inversion	None	Detected	CCTAACCACAGTCAGAGTCGG	GGCTAACCTCCAGAGTGCAA	TRUE
H2009	INV_5	chr2	155671570	+	chr2	223547725	+	AAAA	Inversion	None	Detected	ATGTCTATTCCGGTCTATTGCCT	AGTTGACGGTATCAGGGATGT	TRUE
H2009	INV_6	chr3	132369308	-	chr3	145984471	-	---	Inversion	None	Detected	CTGCCTACCGTCAGAAGACC	AGAGGGGTCCCGTGAATACA	TRUE
H2009	INV_7	chr8	128119883	-	chr8	128174756	-	ACCAGGTTGC	Inversion	None	Detected	CCAGTGCAGGCTCCTTTACA	AATTCTCCTTCGTGGCCAGG	TRUE
H2009	INV_8	chr8	128174761	+	chr8	128175782	+	---	Inversion	None	Detected	TCACTGTGCTGGATGCTAGC	ACCATAGTGGGATCGGCTCT	TRUE
H2009	INV_9	chrX	116760277	-	chrX	116760983	-	---	Inversion	None	Detected	TGCTGTTCAGAAGCTCCTAAGT	GGCTGCGTAGTATTCCGTGT	TRUE
H2009	TRA_1	chr1	175000039	+	chr13	99201833	-	CTACA	Translocation	None	Detected	AAAGTTGTCAGGGCGGAGAG	GCCTGTGGCGCTGATACTAA	TRUE
H2009	TRA_2	chr1	191720176	-	chr11	101011255	+	---	Translocation	None	Detected	TGCTGTAGGGTATTGCAGTTGA	GTTGTAGCCAAGGCAACGTG	TRUE
H2009	TRA_3	chr1	50609048	-	chrX	47188116	+	TT	Translocation	None	Detected	TGTCTGTGAAATGGCGGTGT	ATTGTGACACCACCCTGCAA	TRUE
H2009	TRA_4	chr15	41660602	-	chr7	77627009	-	---	Translocation	None	Detected	CCCAGTTAGGTAGCTGAGCG	TCTCATCAAGAGGCAAGCGG	TRUE
H2009	TRA_5	chr18	59317053	+	chr3	89460367	-	TTTTTTTTTTTTTTTTTTTTTTTTTTTTTTTTTTTTTTT	Translocation	None	Not detected	GCAATCGGATCTGCTGCTTG	GGTCTGCAGAACCTTGTTCT	TRUE
H2009	TRA_6	chr19	27408349	-	chr2	21824033	-	TTGAACAATGAGATCACATGGACACAGGAAGGGGAATATCACAC	Translocation	None	Detected	GGAGCAATTCCAGGCATATGG	TCATGGCCAACGCAAAAAGG	TRUE
H2009	TRA_7	chr2	155671570	+	chr6	110287494	-	AAAAAAAAAAAAAAAAAAAAAAAAAAAAAAAAA	Translocation	None	Not detected	TGTCTATTCCGGTCTATTGCCT	GGGCAGGAAACCTTACCGAA	TRUE
H2009	TRA_8	chr4	2350737	+	chrX	112962861	+	---	Translocation	None	Detected	ACGCATGTTAGAGGGTTGGG	GATAGGACAGCTCGCGATCC	TRUE
HCC1954	DEL_1	chr1	189531443	+	chr1	189532217	-	---	Deletion	None	Detected	GAGAGATGGAGTGGCAGACC	GGCTGGTTTGGTTCCTGGTA	TRUE
HCC1954	DEL_10	chr21	41711607	+	chr21	41713654	-	---	Deletion	None	Not detected	CACTGTGACTCCACCACCTC	AGACAGCACATGGGGACTTG	TRUE
HCC1954	DEL_2	chr1	211990248	+	chr1	212020638	-	---	Deletion	None	Detected	TGTCAACAGTAACCGTGAAAGT	CACATGACTGTGTGCAGCAC	TRUE
HCC1954	DEL_3	chr11	36690168	+	chr11	44950563	-	---	Deletion	None	Detected	TCTGTGGGTTAGCTCGAAGC	GAGGCCCGTAAGTTCTGCTC	TRUE
HCC1954	DEL_4	chr11	88466312	+	chr11	94330541	-	---	Deletion	None	Detected	GAGTCCTGAAATTTGGCGCA	TACCCTCTACTCTGTGCGCT	TRUE
HCC1954	DEL_5	chr12	99164103	+	chr12	99283557	-	AACTTTTG	Deletion	None	Detected	TGTACCGCACCATTTACCCA	ACAGCTGCAGTGAAAGATCT	TRUE
HCC1954	DEL_6	chr14	105982933	+	chr14	105984766	-	TTAATTCCACCTATATT	Deletion	None	Not detected	GTTTGGAGGGTCACGCCTAA	AGCATGACAACTGGTAGGCC	TRUE
HCC1954	DEL_7	chr16	1504552	+	chr16	1677871	-	---	Deletion	None	Detected	AAAGATGGGGAAAACGGGCT	AGGCACAAACGACAGTCCTT	TRUE
HCC1954	DEL_8	chr21	20136627	+	chr21	26957926	-	TGTAGCCTG	Deletion	None	Detected	AGCAGTCCTAGACTAGTGTCAGT	CCTCAGCGTATTTGCACTGC	TRUE
HCC1954	DEL_9	chr21	25857227	+	chr21	32134980	-	---	Deletion	None	Detected	CCGTCCTCCCATCTGAGTTG	TAGAAACCGGAGCAAGCTGG	TRUE
HCC1954	DUP_1	chr10	69515266	-	chr10	69855709	+	---	Duplication	None	Detected	ACTGAGGCTAGAGTGGTGGA	ACAGAGCTGCTTGAGACAGG	TRUE
HCC1954	DUP_10	chr3	45776098	-	chr3	45966206	+	---	Duplication	None	Detected	GAGAGTAGAGCCCCCTCCTC	CTCCCAATGTTCTGCGCCTA	TRUE
HCC1954	DUP_11	chr8	131430579	-	chr8	132807136	+	---	Duplication	None	Not detected	ACCTTACACTGGGTGCAACA	GGCAGCCTGCTCTGATGTAT	TRUE
HCC1954	DUP_2	chr19	1814598	-	chr19	2209141	+	---	Duplication	None	Detected	CTGTGTGTTGCCCGTCAAAG	TGGGTGTCCAGACAAATCCG	TRUE
HCC1954	DUP_3	chr19	32306228	-	chr19	37534427	+	---	Duplication	None	Detected	TGAGGTGGTGTTGACGAGTG	CCCCCGCATTTAACCAGTCT	TRUE
HCC1954	DUP_4	chr19	45062223	-	chr19	45337061	+	---	Duplication	None	Detected	GTGATCTTGGGGTGGCCTAG	TGTTCCCCCGGTTTACATGG	TRUE
HCC1954	DUP_5	chr20	144299	-	chr20	11850175	+	---	Duplication	None	Detected	TAGAGTGACGCTGGAGCTCT	GAAACAAGGGGGTGCAACAC	TRUE
HCC1954	DUP_6	chr21	17366955	-	chr21	42826412	+	---	Duplication	None	Detected	GTCTAGGGGGTTGGTGCATC	AAGTCCATGTTCGACCCAGC	TRUE
HCC1954	DUP_7	chr21	24406918	-	chr21	42809213	+	TTAATATAC	Duplication	None	Detected	ACACTTAGGCTCTACCATTGCC	AAGTTGACGACCACCCAAGG	TRUE
HCC1954	DUP_8	chr21	26240475	-	chr21	33274028	+	ATTATAT	Duplication	None	Detected	TGCAAAATACGGCAGATGGC	TCAGTCGCATCTTCGGGTTC	TRUE
HCC1954	DUP_9	chr21	41295101	-	chr21	42470727	+	---	Duplication	None	Detected	ACACCTGGGAGGCAGTTCTA	CTGTAGCAGTTTCGTGCACG	TRUE
HCC1954	INS_1	chr18	29980190	+	chr18	29980191	-	ATTTATATGATTATATATCTTTTTTTTTTTTTTTTTTTTTTTTTAATTATTATTATTATTATACTTTAAGTTTTAGGGTACATGTGCACATTGTGCAGGTTAGTTACATATGTATACATGTGCCATGCTGGTGCGCTGCACCCACTAACGTGTCATCTAGCATTAGATATATCTCCCAATGCTATCCCTCCCCACTCCCCTGACCCCACCACAGTCCCCAGAGTGTGATATTCCCTGCCTGTGTCCATGTGATCTCATTGTTCAATTCCCACCTATGAGTGAGAATATGTGGTGTTTGGTTTTTTGTTCTTGCGATAGTTTACTGAGAATGATGGTTTCCAATTTCATCCATGTCCCTACAAAGGACATGAACTCATCATTTTTATGGCTGCATAGTAT…	Insertion	Solo_L1	Not detected	TGGCAGCACAAACTGTTTGG	TTCTGTGGCTCCGTTGAACT	FALSE
HCC1954	INS_2	chr4	3227843	+	chr4	3269359	-	GCTGAAGGACAGTGCCACCCCTGCCCTGTCTGGGGCTGAAGGACAGTGCCACCCCTGCCCTGTCTGGGGCTGAAGGACAGTGCCACCCCTGCCCTGTCTGGGGCTGAAGGACAGTGCCACCCCTGCCCTGTCTGGGG	Insertion	---	Partially detected	TGGGATCATACTGGGGCTGA	GTGAGAACAGGGTTCCCAGG	TRUE
HCC1954	INV_1	chr1	174102995	-	chr1	174115902	-	---	Inversion	None	Detected	TTAGGCGAATCACAGCAGGG	GGCCCCTTACTTCAGTCGTG	TRUE
HCC1954	INV_10	chr21	22002261	-	chr21	37291903	-	A	Inversion	None	Detected	CAGGAATGACATGCATGGGA	AAACTCTAAGCTTGGGTGGG	TRUE
HCC1954	INV_11	chr21	26733941	+	chr21	37329390	+	TACATGTATAAAATATATATATATGTATAAAATGTATAAAATATATTATATATAATATATATATTATATAATATATATTA	Inversion	None	Not detected	GCCTGGATTGCTGGGATCTT	TGCACATTCCCTACTACTGGG	TRUE
HCC1954	INV_12	chr21	29419428	+	chr21	36745118	+	---	Inversion	None	Detected	ACGCCTCACACAAGTAGAGC	CTAGTGCCTAGCAGCTCGTC	TRUE
HCC1954	INV_13	chr21	38349889	+	chr21	44849329	+	---	Inversion	None	Detected	TTGCCCACACTCCCTAGAGA	AAAAACCTGGCACGGAGACA	TRUE
HCC1954	INV_2	chr11	104083178	-	chr11	104085633	-	---	Inversion	None	Detected	ACCTTTGGGCGGATCAAAGT	ACATAGAAGTCAGAGGCGCG	TRUE
HCC1954	INV_3	chr11	91028702	-	chr11	91824997	-	CTTTCAAAGTTGGAATAAGCCCAGAGAGGTAAAATACTATACTTAAGT	Inversion	None	Detected	GAGTAGGTTCCACGTGGCAA	ACTGGCAAAATAAAGCTCTTGTTGA	TRUE
HCC1954	INV_4	chr11	92121750	-	chr11	92231480	-	---	Inversion	None	Detected	TTAATGGGACTGGGCATCCA	CTAGCATGGGACGGTACCAC	TRUE
HCC1954	INV_5	chr14	37594902	+	chr14	37596163	+	---	Inversion	None	Detected	CCTAAAACTCCCTCTCCGGC	AAGAGCAGGTGAGTCACAGC	TRUE
HCC1954	INV_6	chr17	80717407	+	chr17	81461857	+	---	Inversion	None	Detected	TGAACCGCTTTATCATGGGT	TACAGCTCAGACGACGAGGA	TRUE
HCC1954	INV_7	chr20	58200366	-	chr20	58201670	-	---	Inversion	None	Detected	GCAATCATCACCGCAATCCC	CCAGTGAGCACCCCAGTAAG	TRUE
HCC1954	INV_8	chr21	16381669	-	chr21	36609610	-	---	Inversion	None	Detected	CACCGGAGTCTGACAGTCAA	CAGGGTAGCACTCCAAGAGC	TRUE
HCC1954	INV_9	chr21	20726204	+	chr21	26957875	+	TTGCAGGTATCAATATCTATTG	Inversion	None	Detected	AACACAATCCTGGTAGGCGG	TTGTGGTATGGTGTTGGCCA	TRUE
HCC1954	TRA_1	chr1	181111933	-	chr11	95113134	+	---	Translocation	None	Detected	TCCACCGGGAAAAGAATGGG	TCCTAAGTTGGCACGTGGTC	TRUE
HCC1954	TRA_10	chr12	45374653	+	chr20	61583779	+	---	Translocation	None	Not detected	GATATCACCGCCGATCCCAC	CATGGTCATGTCTGGGTGCT	TRUE
HCC1954	TRA_11	chr14	36877350	+	chr4	61298213	+	AACAGATATGAGTTTATTACAGGTAAATTCATATTAACTCTATC	Translocation	None	Not detected	GCACTTCCACGCACATAAGG	TACAACTGTTACCACCGCCA	TRUE
HCC1954	TRA_12	chr19	47575521	-	chr2	151799362	+	---	Translocation	None	Detected	GTGGGGTTTTAAAGACAGCCC	TCTTTAAAGCCCATTTCAACAGGT	TRUE
HCC1954	TRA_13	chr20	1230777	-	chr4	20372344	+	---	Translocation	None	Detected	TTGCAGTTTCCTCCGCCTAG	TGCTTCAAGTGGATGAGAGGG	TRUE
HCC1954	TRA_14	chr22	20387817	-	chr9	1385235	+	T	Translocation	None	Detected	TCTCCCGTAACCCACTGACT	TTGCCCTGAAAGTGTGACGA	TRUE
HCC1954	TRA_15	chr4	172822149	+	chr8	110153475	-	---	Translocation	None	Not detected	CCCTCTCCCTATGGGTGTGA	ATGCGCTCTCTCACCACTTC	TRUE
HCC1954	TRA_16	chr5	177049407	-	chr8	126984681	-	---	Translocation	None	Not detected	CGGATGCCACGACTCACTAA	CTTCCCCAAACAAGCAAGGC	TRUE
HCC1954	TRA_2	chr1	224753753	+	chr5	112543604	-	---	Translocation	None	Detected	GAAACTGGGAGATGCGTTGC	TTCATATGTCTGTGGCCGCA	TRUE
HCC1954	TRA_3	chr11	39615337	+	chrX	50748747	+	---	Translocation	None	Detected	GCCCAGCCTATCACCACAAA	CTGGCACTAGGGAGGTGTTC	TRUE
HCC1954	TRA_4	chr11	85045948	-	chr20	41922820	-	---	Translocation	None	Detected	GGTTGCAGTTTGGTGCTTCC	CTAAGCTTGCACGGGAGTCA	TRUE
HCC1954	TRA_5	chr11	91376956	+	chr5	110972703	-	---	Translocation	None	Detected	TTGTTACCACTGGGGAAGCG	TCCAACTATGCCTTGTTCCCC	TRUE
HCC1954	TRA_6	chr11	92274661	+	chr19	7094791	-	---	Translocation	None	Detected	AACATCTTGGCCGAGAGTGT	GGTGCGTTTCAGCTCCTAGA	FALSE
HCC1954	TRA_7	chr11	96446816	-	chr8	115158285	-	---	Translocation	None	Detected	AGAGACCTCGGCAACATTGG	GAACCCATTCCGGACACAGT	TRUE
HCC1954	TRA_8	chr11	96463060	+	chr14	36434640	+	---	Translocation	None	Detected	AGGCAACACGTACAGAAGTCA	GCCCAGCCTGCATACGTTTT	TRUE
HCC1954	TRA_9	chr12	42737024	-	chr22	21908323	-	---	Translocation	None	Detected	TCCATTAGAGGGGACGCGTA	CACGCCGGACAGAGATTCTT	TRUE
