## Supplementary Data 3 for "Precise characterization of somatic complex structural variations from paired long-read sequencing data with nanomonsv"

Chr_1	Pos_1	Dir_1	Chr_2	Pos_2	Dir_2	Inserted_Seq	Is_Arora_et_al_2019	Is_Valle-Inclan_et_al_2020	ONT_our_data_Supporting_Read_Num	ONT_PRJEB27698_Supporting_Read_Num	PBS_PRJEB27698_Supporting_Read_Num
chr1	224458901	-	chr1	224612418	+	CAAAACTTACTATAGCAGTTCTGTGAGCTGCTCTAGC	TRUE	TRUE	9	32	21
chr10	7592410	-	chr18	9868620	-	---	TRUE	TRUE	6	15	10
chr12	26566580	+	chr19	44615645	-	GAGGGAGAGGGAGAGAGGAGAGGGAGAGGGAGGGAGGAGAGGGAGAGGGAGAGGGGAGAGAGGAGAGG	FALSE	FALSE	6	Not detected	Not detected
chr19	9040865	+	chr19	9041235	-	---	FALSE	FALSE	3	Not detected	Not detected
chr20	15019976	+	chr20	15033196	-	---	TRUE	TRUE	7	10	15
chr3	60886451	+	chr3	61027541	-	---	TRUE	TRUE	5	17	16
chr7	144262133	+	chr7	144391701	-	---	FALSE	TRUE	13	22	18
chr9	28031865	-	chr9	28034463	-	---	TRUE	TRUE	5	19	17
chrX	34041661	+	chrX	34044588	-	ATTATAGTAT	TRUE	TRUE	5	35	30
chr1	224595093	+	chr1	224598332	-	CTATAGTAGAACTTCTT	TRUE	TRUE	13	34	Not detected
chr16	58590641	+	chr16	58629422	-	---	TRUE	TRUE	17	33	21
chr19	9170954	+	chr19	9173688	-	---	FALSE	FALSE	8	Not detected	Not detected
chr3	24523618	-	chr3	24524688	-	---	TRUE	TRUE	24	76	53
chr7	57403872	+	chr7	57436403	-	---	TRUE	TRUE	12	23	23
chr9	28034300	+	chr9	28157694	-	---	TRUE	TRUE	6	19	15
chr10	58717464	-	chr3	25359568	+	---	TRUE	TRUE	9	26	15
chr10	7017550	-	chr19	17286002	+	---	TRUE	TRUE	4	12	10
chr10	87940542	+	chr10	87952584	-	GAGATTATACTTTGTGTA	TRUE	TRUE	16	41	26
chr15	84141973	-	chr7	151049570	+	---	TRUE	TRUE	11	34	33
chr22	33363262	+	chr22	33442403	-	---	TRUE	TRUE	6	21	12
chr5	28787889	+	chr5	28962989	-	---	TRUE	TRUE	10	19	13
chr8	130235871	-	chr8	130262399	+	---	TRUE	TRUE	7	10	6
chrX	31178825	+	chrX	31198084	-	---	TRUE	TRUE	4	18	14
chr1	207807884	+	chr1	207841473	-	---	TRUE	TRUE	7	17	7
chr10	58717661	+	chr12	72273297	+	---	TRUE	TRUE	9	20	Not detected
chr15	23440420	-	chr20	38645824	-	T	TRUE	TRUE	5	Not detected	5
chr7	86215352	-	chr7	86224386	+	---	TRUE	TRUE	4	11	10
chrX	31283089	+	chrX	32020633	-	CATTATTATAA	TRUE	TRUE	6	17	12
chr12	72273112	-	chr3	25359111	+	TGAATCCATCA	TRUE	TRUE	9	20	14
chr3	26390429	-	chr6	26193811	-	---	TRUE	TRUE	11	30	Not detected
chr7	126106069	+	chr7	126526847	-	T	TRUE	TRUE	14	25	16
chr10	7090910	+	chr19	17286831	-	---	TRUE	TRUE	9	14	10
chr11	81074555	+	chr11	81382737	-	---	TRUE	TRUE	7	23	28
chr15	23586512	+	chr15	23747555	+	---	TRUE	TRUE	13	Not detected	30
chr16	78894742	+	chr16	79061109	-	T	TRUE	TRUE	4	18	16
chr20	13180080	+	chr20	13183453	-	---	TRUE	TRUE	17	33	24
chr7	104844622	-	chr7	104971855	+	---	TRUE	TRUE	12	36	23
chr7	126458437	-	chr7	126527387	-	---	TRUE	TRUE	22	41	29
chr7	78352522	+	chr7	78452932	-	A	TRUE	TRUE	11	19	19
chr3	60147026	+	chr3	60218815	-	---	TRUE	TRUE	8	13	18
chr7	110753276	+	chr7	110754405	-	---	TRUE	TRUE	8	23	12
chrX	32059738	+	chrX	32274980	-	GGC	TRUE	TRUE	10	11	9
chr12	129287229	+	chr12	129287235	-	GATCTCACTCATAGGTGGGAATTGAACAATGAGATCACATGGACACAGGAAGGGGAATATCACACTCTGGGGACTGTGGTGGGGTCGGGGGGAGGGGGAGGGATAGCATTGGGAGATATACCTAATGCTAGATGACACATTAGTGGGTGCAGTGCACCAGCATGGCACATGTATACATATGTATACACAATCTGTGCACATGTACCACATGTACCCTAAAACTTAAAAACTTAGAAAAATAAAAAAAAAAAAAAAAAAAAATTAAAAAAAAAAAAAAAAAA	FALSE	TRUE	11	25	9
chr18	68712223	+	chr18	68715589	-	---	TRUE	TRUE	4	10	7
chr2	94278255	+	chr2	94293015	+	AGCTAGGAGAATTACTTG	FALSE	FALSE	20	Not detected	Not detected
chr20	14982309	+	chr20	15033302	-	---	TRUE	TRUE	8	17	11
chr3	26622430	+	chr3	26623008	+	---	TRUE	TRUE	12	35	12
chr9	28031837	+	chr9	28059149	+	---	TRUE	TRUE	10	20	13
chrX	32080414	+	chrX	32183134	-	---	TRUE	TRUE	5	18	10
chr9	132142457	+	chr9	132142530	-	GGTAGCGACACCACACACACACCATCACACACACCACACACACACACCACACACCAATACCACACCAGCCACACACACCACACACACACACACGCACACACACACACACCACACACACACACCACACACCACACATTCACACACCATACGCACACCACATCACCACACACCACACACACCACACCACACACACCACACACACACCACACCACACACACACCACACACACAACACACACACACACACACACACACCACACACACACACACACACACACCACCACACCACGCACACACACCACACACCACACACACACACACACCACACACACACCACACACACACCACACACACACCACCACACCCCAC	FALSE	FALSE	Not detected	10	Not detected
chr15	41329098	-	chr15	41336310	+	---	TRUE	TRUE	Not detected	18	Not detected
chr18	3110961	+	chr18	3110963	-	TGTCTTTTTTAATTACCTAGCCTTTTTTGTTTCCTATATATGAATAGACTCTCCCTTAGCTGGAAAGCCGACTAACTCTATCTGGCTCCTTTGATTTATGATATAATAAGGGCCTCTACCAACCCCTTCCTCAAGGAGTTAACTCAAAGCAGAGATCTCAGCATTTCAAAGGGAGCCCAAATTTAATCGTTCCAGTTACGTATTTGCTAAATAATGCATGAAGTTCTCTGTGATTTTGCATCAAAAAGGATAACAACATAAAGCCTTGAGTCTGGGGTCACCATAGCATCCATACTCCAACTCTTATGAAAGATTTAAATTAAATGCCACAAGAGTTCAGAAATAATAAACATGCAAAGAATCAAAGACAAATGGTTGGCAAAAGCAACGTGGGGCTTC…	FALSE	FALSE	Not detected	5	Not detected
chr9	34117291	+	chr9	34117418	-	---	FALSE	FALSE	Not detected	5	Not detected
chr2	104824721	+	chr2	104824774	-	GGTAGGTGGTGATGGTGGTAGTGGTAGTGGTGGTAAGTGGTGGTGAGAGGTGGTGCTGGTGGTGGCGGTGGTGATGGTGGTGGTGGTGTGAGTGGTGGTGGTGATGATGGTGGTGGTGTGAGTGGGTGATGATGATGGTGGTGGTGATGGTGGTGGTGGCGATTGTGGTGAGTGACAGTGGTGGTGACAGTGATGATGATAGTGGTGATAATGGTGGTGAGTGGGTGATGATGGTGGTGGTGGGGATAATGGTGGTGATGGTCATGAGTGGTGACAGTGGGTGGCGACCGATGGTGGTGGTGAAAGGTGGCAGTGATGGTGGTGGTGATGGTGGTGGTGGTGGTGGTGATGGTGGTGGTGGTGTGGTGGTGGTGGTGGGTGATGGTGGTAGTAGTGATG…	FALSE	FALSE	Not detected	6	Not detected
chrX	135747572	+	chrX	135748589	-	G	FALSE	FALSE	Not detected	6	Not detected
chr7	78560888	+	chr7	78628369	-	---	TRUE	TRUE	Not detected	11	18
chr10	53716584	+	chr10	53717136	-	---	TRUE	TRUE	Not detected	5	Not detected
chr7	113218701	+	chr7	113218760	-	GTAATATATGATATTTATACATCATATATAATATATATATATATATATATATATTATATAAATATATAATATATGATATTTAAACATCATATATTACATATATATGTAATATATATATATATAATTTTAATATATGATATCTTTATATTATCATATAAGAACTTACATACATTATATAATATCCTATTATATAATATAGATAAGCCTGTATGATATTATACATATATAATACATATATTTATCATATTATATAATCTAGGTGATATATAATATACTAAGGTCATAGGAGGAGCAGAGTATCTCTATTTGAATGGCTAGAGTTTCCAATTATGCAAGATAAATTCATGTAAATCCACAACATGTTGTAGCATATGAATATATGTATAATATGATATCATA…	FALSE	FALSE	Not detected	6	Not detected
chr10	81882050	+	chr10	82067910	-	ATTAT	TRUE	TRUE	Not detected	5	Not detected
chr15	23586514	+	chr15	23586515	-	CAGTTATTTAAAAATGTTCATCATCACTAATCATGAAAGAAATGCAAAGCAAAATCACAATGAAATATCATCTTACCCCAGGTAAAATGGCTTTGTGTTCAAATAGACAGGCGATAATGA	FALSE	FALSE	Not detected	20	Not detected
chr1	172304208	+	chr1	172304209	-	AAAAAAAAAAAAAAAAAAAAAAAAAAAAAAAAAAAAAAAAAAAACAAAAAAAAAAAAAAAAAAAAAAAAAAAAAAAAAAAAAAAAAAAAAAAAAAAAAAAAAAAAAAAAAAAAAAAAAAAAAAAAAAAAAAAAAAAAAAAAAAAAAAAAAAAAAAAAAAAAAAAA	FALSE	FALSE	Not detected	Not detected	5
chr1	224597002	+	chr1	224598332	-	AACAATTCTAAGCACACATTTGTTTTTACTGCACTTTGCTTTATTGTGCCGTGCAGATATTGTATTTTTTACAATTGAAGGTTCATGAGAACCTTGTGGTTGAGCAAGTCTGTCAGCCACCAGTTTCTCCAACATCATGTGCTTGCCTCATGTCTCTGTGTCATTTTTTGGGTAATTCTCACACAATATTTCAAATTTGCCCTGTTGTCAGGCCTCTATTAGAAACTTCTTTT	FALSE	FALSE	Not detected	Not detected	16
