## Supplementary Data 4 for "Precise characterization of somatic complex structural variations from paired long-read sequencing data with nanomonsv"

Sample	Chr_1	Pos_1	Dir_1	Chr_2	Pos_2	Dir_2	Inserted_Seq	Checked_Read_Num_Tumor	Supporting_Read_Num_Tumor	Checked_Read_Num_Control	Supporting_Read_Num_Control	Gene_1	Gene_2	SV_Class	Insert_Type	Target_Site_Duplication	L1_Source_Info	Is_LINE1_Inversion	Is_shortSV	Genomon_key	Manta_key	SvABA_key	GRIDSS_key	TraFiC_key	Is CGC	Is_PCAWG	Primer_Left_Sequence	Primer_Right_Sequence	Is_Validated
H2009	chr13	58566086	+	chr13	58566199	-	TCATATCCTTTGTAGGGACATGGATGAAATTGGAAACCATCATTCTCAGTAAACTATCGCAAGAACAAAAACCAAACACCGCATATTCTCACTCATAGGTGGGAATTGAACAATGAGATCACATGGACACAGGAAGGGAAATATCACACTCTGGGGACTGTGGTGGGTCGGGGGGAGGGGGGAGGGATAGCATTGGGAGATATACCTAATGCTAGATGACACATTAGTGGGTGCAGCGCACCAGCATGGCACATGTATACATATGTAACTAACCTGCACAATGTGCACATGTACCCTAAAACTTAGAGTATAATAATAAAAAAAAAATATGCTATAAAAAAAAAAAAAAAAAAAAAAAAAAAAAAAAAAAA	71	10	50	0	---	---	L1_Mediated_Rearrangement	Solo_L1	None	None	Simple	Not detected	---	---	---	---	---	FALSE	FALSE	---	---	---
H2009	chr2	137016254	+	chr2	137018253	-	AATCCTTTACAGACAAGCAAATGCTGAGAGATTTTGTCACCACTAGGCCTGCCCTAAAAGAGCTCCTGAAGGAAGCACTAAACATGGAAAGGAACAACTGGTACCAGCCGCTGCAAAATCATGCCAAAATGTAAAGACCATCGAGACTAGGAAGAAACTGCATCAACTAATGAGCAAAATCACCAGCTAACATCATAATGACAGGATCAAATTCACACATAACAATATTAACTTTAAATATAAATGGACTAAATTCTGCAATTAAAAGACACAGACTGGCAAGTTGGATAAAGAGTCAAGACCCATCAGTGTGCTGTATTCAGGAAACCCATCTCACGTGCAGAGACACACATAGGCTCAAAATAAAAGGATGGAGGAAGATCTACCAAGCAAATGGAA…	46	15	56	0	THSD7B	THSD7B	L1_Mediated_Rearrangement	Solo_L1	None	None	Simple	Not detected	---	---	---	---	---	FALSE	TRUE	---	---	---
H2009	chr2	158948577	+	chr2	158949702	-	TTTTTTTTTTTTTTTTTTTTTTTTTTTTTTTTTTTTTATTATACTCTAAGTTTTAGGGTACATGTGCACATTGTGCAGGTTAGTTACATATGTATACATGTGCCATGGTGCGCTGCACCCACTAATGTGTCATCTAGCATTAGGTATATCTCCCAATGCTATCCCTCCCCTCCCCGACCCCACCACAGTCCCCAGAGTGTGATATTCCCTTCCTGTGTCCATGTGATCTCATTGTTCAATTCCCACCTATGAGTGAGAATATGCGGTGTTTGGTTTTTTGTTCTGCGATAGTTTACTGAGAATGATGGTTTCCAATTTCATCCATGTCCCTACAAAGGATATGAACTCATCATTTTTTATGGCTGCATAGTATTCCATGGTGTATATGTGCCACATTTT…	51	16	58	0	---	---	L1_Mediated_Rearrangement	Solo_L1	TTTCT	None	Other	Not detected	---	---	---	---	---	FALSE	FALSE	---	---	---
H2009	chr3	145536867	-	chr6	115004914	+	TTTTTTTTTTTTTTTTTTTTTTTTTTTTTTTACACTGTTGGTGGGACTGTAAACTAGTTCAACCATTGTGGAAGTCAGTGTGGCGATTCCTCAGGGATCTAGAACTAGAAATACCATTTGACCCAGCCATCCCATTACTGGGTATATACCCAAATGAGTATAAATCATGCTGCTATAAAGACACATGCACACGTATGTTTATTGCGGCACTATTCACAATAGCAAAGACTTGGAACCAACCCAAATGTCCAACAATGATAGACTGGATTAAGAAAATGTGGCACATATACACCATGGAATACTATGCAGCCATAAAAAATGATGAGTTCATATCCTTTGTAGGGACATGGATGAAATTGAAACCATCATTCTCAGTAAACTATCGCAAGAACAAAAAAC…	72	28	61	0	---	---	L1_Mediated_Rearrangement	Solo_L1	None	None	Simple	Partially detected	---	---	---	---	6,115004914,TD1	FALSE	FALSE	TTGCTTGCAAGTGAACAATTATCTG	GAGCTGACTGATTAATACGCTTGTGA	TRUE
H2009	chr7	32877013	+	chr7	32878111	-	TTATATACCATTCAGGACATAGGCGTGGGCAAGGACTTCATGTCCAAAACACCAAAAGCAATGGCAACAAAAGACAAAATTGACAAATGGGATCTAATTAAACTAAAGAGCTTCTGCACAGCAAAAGAAACTACCATCAGAGTGAACAGGCAACCTACAACATGGGAGAAAATTTTTGCAACCTACTCATCTGACAAAGGGCTAATATCCAGAATCTACAATGAACTCAAACAAATTTACAAGAAAAAACAAACAACCCCATCAAAAAGTGGGCGAAGGACATGAACAGACACTTCTCAAAAGAAGACATTTATGCAGCCAAAAAACACATGAAGAAATGCTCATCATCACTGGCCATCAGAGAAATGCAAATCAAAACCACTATGAGATACCATCTCA…	46	21	48	0	KBTBD2	KBTBD2	L1_Mediated_Rearrangement	Solo_L1	None	None	Simple	Not detected	---	---	---	---	---	FALSE	TRUE	---	---	---
H2009	chr5	2227132	+	chr5	2228256	-	GCATATCTACAACTATCTGATCTTTGACAAACCTGAGAAAAACAAGCAATGGGGAAAGGATTCCCTATTTAATAAATGGTGCTGGGAAAACTGGCTAGCCATATGTAGAAAGCTGAAACTGGATCCCTTCCTTACACCTTATACAAAAATCAATTCAAGATGGATTAAAGATTTAAACGTTAAACCTAAAACCATAAAAACCCTAGAAGAAAACCTAGGCATTACCATTCAGGACATAGGCGTGGGCAAGGACTTCATGTCCAAAACACCAAAAGCAATGGCAACAAAAGACAAAATTGACAAATGGGATCTAATTAAACTAAAGAGCTTCTGCACAGCAAAAGAAACTACCATCAGAGTGAACAGGCAACCTACAACATGGGAGAAAATTTTTGCAAC…	87	22	53	0	---	---	L1_Mediated_Rearrangement	Solo_L1	None	None	Simple	Not detected	---	---	---	---	---	FALSE	TRUE	---	---	---
H2009	chr2	144771129	+	chr2	223547714	-	AAAGTCTACCTGACTTCAAACTATACTACAAGGCTACAGTAACCAAAACAGCATGGTACTGGTACCAAAACAGAGATATAGATCAATGGAACAGAACAGAGCCCTCAGAAATAATGCCGCATATCTACAACTATCTGATCTTTGACAAACCTGAGAAAAACAAGCAATGGGGAAAGGATTCCCTATTTAATAAATGGTGCTGGGAAAACTGGCTAGCCATATGTAGAAAGCTGAAACTGGATCCCTTCCTTACACCTTATACAAAAATCAATTCAAGATGGATTAAAGATTTAAACGTTAAACCTAAAACCATAAAAACCTAGAAGAAAACCTAGGCATTACCATTCAGGACATAGGCGTGGGCAAGGACTTCATGTCCAAAACACCAAAAGCAATGGC…	59	7	62	0	TEX41	---	L1_Mediated_Rearrangement	Solo_L1	None	None	Simple	Partially detected	---	---	---	---	2,223547710,TD1	FALSE	FALSE	CAGAGAGGAATTTCTGCCATTTAGC	AGAGAGACGGGCTAAAGATTAGCTG	TRUE
H2009	chrX	101107393	+	chrX	101112570	+	CACTGTTGGTGGGACTGTAAAGTAGTTCAACCATTGTGGAAGTCAGTGTGGCGATTCCTCAGGGATCTAGAACTAGAAATACCATTTGACCCAGCCATCCCATTACTGGGTATATACCCAAATGAGTATAAATCATGCTGCTATAAAGACACATGCACACGTATGTTTATTGCGGCACTATTCACAATAGCAAAGACTTGGAACCAACCCAAATGTCCAACAATGATAGACTGGATTAAGAAAATGTGGCACATATACACCATGGAATACTATGCAGCCATAAAAATGATGAGTTCATATCCTTTGTAGGGACATGGATGAAATTGGAAACCATCATTCTCAGTAAACTATCGCAAGAACAAAAACCAAACACCGCATATTCTCACTCATAGGTGGGAA…	46	4	68	0	CENPI	CENPI	L1_Mediated_Rearrangement	Solo_L1	None	None	Simple	Not detected	---	---	---	---	---	FALSE	FALSE	ATGTAACACCTCATGCAAAGTGTCC	CACATTGCAGCTAACCCTTAAGAAA	TRUE
H2009	chr8	103983241	+	chr8	103993671	-	CTCATCATCACTGGCCATCAGAGAAATGCAAATCAAAACCACTATGAGATATCATCTCACACCAGTTAGAATGGCAATCATTAAAAAGTCAGGAAACAACAGGTGCTGGAGAGGATGTGGAGAAATAGGAACACTTTTACACTGTTGGTGGGACTGTAAACTAGTTCAACCATTGTGGAAGTCAGTGTGGCGATTCCTCAGGGATCTAGAACTAGAAATACCATTTGACCCAGCCATCCCATTACTGGGTATATACCCAAAGGACCATAAATCATGCTGCTATAAAGACACATGCACACGTATGTTTATTGCGGCACTATTCACAATAGCAAAGACTTGGAACCAACCCAAATGTCCAACAATGATAGTCTGGATTAAGAAAATGTGGCACATATACAC…	63	15	58	0	RIMS2	RIMS2	L1_Mediated_Rearrangement	Solo_L1	None	None	Other	Not detected	---	---	---	---	---	FALSE	TRUE	TATGGCAACAGTGAACAATCTGAAA	TGTGTTTGTGGAGATAGGGTCTCAC	TRUE
H2009	chr21	30478060	+	chr21	30479519	-	TATCTCCCAATGCTATCCCTCCCCCTCCCCGACCCCACCACAGTCCCCAGAGTGTGATATTCCCCTTCCTGTGTCCATGTGATCTCATTGTTCAATTCCCACCTATGAGTGAGAATATGCGGTGTTTGGTTTTTTGTTCTTGCGATAGTTTACTGAGAATGATGGTTTCCAATTTCATCCATGTCCCTACAAAGGATATGAACTCATCATTTTTATGGCTGCATAGTATTCCATGGTGTATATGTGCCACATTTTCTTAATCCAGTCTATCATTGTTGGGCATTTGGGTTGGTTCCAAGTCTTTGCTATTGTGAATAGTGCCGCAATAAACATACGTGTGCATGTGTCTTTATAGCAGCATGATTTATACTCATTTGGGTATATACCCAGTAATGGGAT…	43	11	62	0	---	---	L1_Mediated_Rearrangement	Solo_L1	None	None	Simple	Not detected	---	---	---	---	---	FALSE	TRUE	---	---	---
H2009	chr1	183982177	+	chr1	183984405	-	AGAGAAGTGAGTCAATCTAAGCCAAAAGAACAAAGCTGGAAGGCATCACACTACCTGACTTCAAACTATACTACAAGGCTACAGTAACCAAAACAGCATGGTACTGGTACCAAAACAGAGATATAGATCAATGGAACAGAACAGAGCCCTCAGAAATAATGCCGCATATCTACAACTATCTGATCTTTGACAAACCTGAGAAAAACAAGCAATGGGAAAGGATTCCTATTTAATAAATGGTGCTGGGAAAACTGGCTAGCCATATGTAGAAAGCTGAAACTGGATCCCTTCCTTTACACCTTATACAAAAATCAATTCAAGATGGATTAAAGATTTAAACGTTAAACCTAAAACCATAAAAACCCTAGAAGAAAACCTAGGCATTACCATTCAGGACAT…	58	11	52	0	COLGALT2	COLGALT2	L1_Mediated_Rearrangement	Partnered_L1	None	chr7,49680245,49686300,-,L1HS	Other	Not detected	---	---	---	---	---	FALSE	TRUE	---	---	---
H2009	chr2	54142675	+	chr2	54151891	-	GCCCTCAGAAATAATGCCGCATATCTACAACTATCTGATCTTTGACAAACCTGAGAAAAACAAGCAATGGGAAAGGATTCCCTATTTAATAAATGGTGCTGGGAAAACTGGCTAGCCATATGTAGAAAGCTGAAACTGGATCCCTTCCTTACACCTTATACAAAAATCAATTCAAGATGGATTAAAGATTTAAACGTTAAACCTAAAACCATAAAAACCCTAGAAGAAAACCTAGGCATTACCATTCAGGACATAGGCGTGGGCAAGGACTTCATGTCCAAAACACCAAAAGCAATGGCAACAAAAGACAAAATTGACAAATGGGATCTAATTAAACTAAAGAGCTTCTGCACAGCAAAGAAACTACCATCAGAGTGAACAGGCAACCTACAACATGGG…	54	10	58	0	ACYP2	ACYP2	L1_Mediated_Rearrangement	Solo_L1	None	None	Simple	Not detected	---	---	---	---	---	FALSE	FALSE	---	---	---
HCC1954	chr12	74188884	+	chr12	74190366	-	GTACAATATATTTTTATATATGTATACATTGTGCAATGGCTAAATCAAGCTAATTAACATATTAAACGCCTCACATACTTATCACTTTTTTGTGGTGAGAACATTTAAAATCTACTCTCTTGGCAATTTTCAAGTATGTAACATACTGATATTAACTATAGTCACCATGAGGTGAG	40	5	52	0	LOC100507377	LOC100507377	L1_Mediated_Rearrangement	Solo_L1	TATAGT	None	Simple	Not detected	---	---	---	---	---	FALSE	---	---	---	---
HCC1954	chr4	121686437	-	chr9	7741397	-	AAAACCACATGATTATCTCAATAGATGCAGAAAAGCCTTTGACAAAATTCAACAACCCTTCATGCTAAAAACTCTCATTAAATTAGGTATTGATGGGACGTATTTCAAAATAATAAGAGCTATCTATGACAAACCCACAGCCAATATCATACTGAATGGGCAAAAACTGGAAGCATTCCCTTTGAAAACTGGCACAAGACAGGGATGCCCTCTCTCACCGCTCCTATTCAACATAGTGTTGGAGTTCTGGCCAGGGCAATCAGGCAGGAGAAGGAAATAAAGGGTATTCAATTAGGAAAAGAGGAAGTCAAATTGTCCCTGTTTGCAGACGACATGATTGTTTATCTAGAAAACCCCATCGTCTCAGCCCAAAATCTCCTTAAGCTGATAAGCAACTTC…	41	11	41	0	ANXA5	---	L1_Mediated_Rearrangement	Solo_L1	None	None	Simple	Not detected	---	---	---	---	---	FALSE	---	---	---	---
